# Phytoplankton recruitment of specific microbial assemblages and phylosymbiotic patterns

**DOI:** 10.1101/2025.02.10.637405

**Authors:** Joo-Hwan Kim, Jin Ho Kim, Zhun Li, Hyeon Ho Shin, Young Kyun Lim, Seung Ho Baek, Pengbin Wang, Ro Young Park, Soo Hwan Jin, Myung-Soo Han, Bum Soo Park

## Abstract

Phytoplankton and bacteria represent two major pillars of the carbon cycle in marine ecosystems. While their interactions are known to be tightly linked, the specific mechanisms underlying these interactions remain largely unexplored. Evidence of host-specific microbial assemblages could serve as a foundation for studies of detailed host-microbe interactions, yet such research remains limited in phytoplankton. Here, we not only investigate the microbial assemblages of six phytoplankton species, including multiple strains of dinoflagellates and diatoms, but also samples of phytoplankton blooms from the field. Our results reveal the presence of host-specific microbial assemblages in phytoplankton, with members of the core microbial lineages (MCGs) playing pivotal roles in shaping host-specific microbial assemblages and contributing to network structures. Deterministic processes, particularly host genotypes, were the dominant factors shaping microbial assemblages, overriding environmental influences. Consequently, microbial composition reflected the evolutionary relationships of the host species, demonstrating phylosymbiotic patterns. These findings suggest that studying MCGs will be a crucial foundation for investigating specific phytoplankton-microbe interactions and highlight the ecological and evolutionary importance of host-microbial specificity in phytoplankton.
