## Supplementary Tables 1-4 for "Phytoplankton recruitment of specific microbial assemblages and phylosymbiotic patterns"

### Sheet: Supplementary Table 1
Supplementary Table 1. Information on phytoplankton strains used in this study, including time, location, and environmental factors at the time of isolation.
Species	Group	Strain	Sample ID	Collection date	Latitude	Longitude	Temperature (℃)	Salinity	pH	DO (mg / L)	COD (mg / L)	T-N (µg / L)	T-P (µg / L)	Chl-a (µg / L)
Alexandrium catenella	Dinoflagellate	AC-1	ACA1	2019-03-05	35°3'5.4"N	128°47'7.8"E	13.24	34.23	8.24	9.37	0.8	129.8	15.9	0.53
Alexandrium catenella	Dinoflagellate	AC-2	ACA2	2017-08-29	34°45'9.2"N	128°22'46.7"E	27.56	32.19	8.16	7.93	1.5	250.9	28.7	6
Alexandrium pacificum	Dinoflagellate	AP-1	APA1	2018-08-03	34°59'39.1"N	128°40'28.8"E	28.56	32.52	7.76	4.6	1.87	152.2	26.5	4.28
Alexandrium pacificum	Dinoflagellate	AP-2	APA2	2017-08-29	34°45'9.2"N	128°22'46.7"E	27.56	32.19	8.16	7.93	1.5	250.9	28.7	6
Gymnodinium catenatum	Dinoflagellate	GC-1	GYM1	2017-08-29	34°45'9.2"N	128°22'46.7"E	27.56	32.19	8.16	7.93	1.5	250.9	28.7	6
Gymnodinium catenatum	Dinoflagellate	GC-2	GYM2	2016-07-12	34°42'43.21"N	127°40'0.45"E	26.01	32.01	7.93	3.48	1.92	222.1	63.6	5.28
Cylindrotheca closterium	Diatom	LIMS-PS-3013	CYL1	2016-06-13	37°46'25.69''N	126°19'2.27''E	17.36	31.73	8.29	8.99	1.43	271.8	22.2	6
Cylindrotheca closterium	Diatom	LIMS-PS-3150	CYL2	2017-05-26	34°59'36.71''N	128°40'27.73''E	17.59	33.95	8.17	8.5	1.41	97.4	13.9	1.81
Pseudo-nitzschia pungens	Diatom	LIMS-PS-3189	PSE1	2017-08-03	34°59'36.71''N	128°40'27.73''E	27.4	32.56	8.16	7.2	1.01	171.8	23.7	4.16
Pseudo-nitzschia pungens	Diatom	LIMS-PS-3248	PSE2	2017-05-18	34°41'34.50''N	127°50'27.60''E	15.97	34.2	8.24	8.62	1.96	125.4	16.8	1.8
Coscinodiscus granii	Diatom	LIMS-PS-3151	COS1	2017-06-06	34°59'36.71''N	128°40'27.73''E	18.58	33.9	8.2	8.75	1.37	86.4	13.5	2
Coscinodiscus granii	Diatom	LIMS-PS-3273	COS2	2018-06-25	35°36'33.37''N	129°36'25.31''E	25.77	32.55	7.86	8.73	1.23	109.7	9	0.41

### Sheet: Supplementary Table 2
Supplementary Table 2. Comparison of beta diversity metrics for microbial assemblages across phytoplankton hosts.
Distance method	Pseudo F	R2	P-value
Bray-Curtis	50.8842	0.794021	0.0001
Weighted UniFrac	49.8623	0.790683	0.0001
Jaccard	32.8088	0.713099	0.0001
Unifrac	22.225	0.627382	0.0001

### Sheet: Supplementary Table 3
Supplementary Table 3. Information on phytoplankton bloom microbiome samples and DNA sequence sources used in this study.
SampleID	Original sample name	Bloom species	Collection date	Location	Latitude	Longitude	Instrument	Region	Primer_F	Primer_R	Study group
Marg_KOR1_1	P_CP_B_PH	Margalefidinium polykrikoides	2015-08-28	Pohang, South Korea	35°59'03.58"N	129°27'27.97"E	Illumina MiSeq	V4	515F (5-GTGCCAGCMGCCGCGGTAA-3)	806R (5-GGACTACHVGGGTWTCTAAT-3)	This study
Marg_KOR1_2	P_CP_LateB_PH	Margalefidinium polykrikoides	2015-09-03	Pohang, South Korea	35°59'03.58"N	129°27'27.97"E	Illumina MiSeq	V4	515F (5-GTGCCAGCMGCCGCGGTAA-3)	806R (5-GGACTACHVGGGTWTCTAAT-3)	This study
Marg_KOR1_3	P_CP_B_MG	Margalefidinium polykrikoides	2012-10-05	Mulgun, South Korea	34°47'38.19"N	128°03'07.69"E	Illumina MiSeq	V4	515F (5-GTGCCAGCMGCCGCGGTAA-3)	806R (5-GGACTACHVGGGTWTCTAAT-3)	This study
Marg_KOR1_4	P_CP_B_MJ	Margalefidinium polykrikoides	2015-09-08	Mijo, South Korea	34°42'35.66"N	128°02'50.53"E	Illumina MiSeq	V4	515F (5-GTGCCAGCMGCCGCGGTAA-3)	806R (5-GGACTACHVGGGTWTCTAAT-3)	This study
Marg_KOR1_5	P_CP_B_WD	Margalefidinium polykrikoides	2015-09-08	Wando, South Korea	34°23'34.07"N	126°38'23.22"E	Illumina MiSeq	V4	515F (5-GTGCCAGCMGCCGCGGTAA-3)	806R (5-GGACTACHVGGGTWTCTAAT-3)	This study
Marg_US_1	SF105	Margalefidinium polykrikoides	2017-08-09	York River Estuary, VA, USA	37°15'36.0"N	76°31'48.0"W	Illumina MiSeq	V4-V5	515F-Y (5-GTGYCAGCMGCCGCGGTAA)	926R (5-CCGYCAATTYMTTTRAGTTT)	[28]
Marg_US_2	SF104	Margalefidinium polykrikoides	2017-08-09	York River Estuary, VA, USA	37°14'24.0"N	76°30'36.0"W	Illumina MiSeq	V4-V5	515F-Y (5-GTGYCAGCMGCCGCGGTAA)	926R (5-CCGYCAATTYMTTTRAGTTT)	[28]
Marg_US_3	SF102	Margalefidinium polykrikoides	2017-08-09	York River Estuary, VA, USA	37°13'48.0"N	76°28'48.0"W	Illumina MiSeq	V4-V5	515F-Y (5-GTGYCAGCMGCCGCGGTAA)	926R (5-CCGYCAATTYMTTTRAGTTT)	[28]
Akas_KOR2_1	Bacteria 16S V3-V4 in Jangmok bay-32	Akashiwo sanguinea	2016-11-14	Geoje, South Korea	34°59'38.6"N	128°40'27.9"E	Illumina MiSeq	V3-V4	341F (5- CCTACGGGNGGCWGCAG-3)	800R (5- TACCAGGGTATCTAATCC-3)	[91]
Akas_KOR2_2	Bacteria 16S V3-V4 in Jangmok bay-33	Akashiwo sanguinea	2016-11-21	Geoje, South Korea	34°59'38.6"N	128°40'27.9"E	Illumina MiSeq	V3-V4	341F (5- CCTACGGGNGGCWGCAG-3)	800R (5- TACCAGGGTATCTAATCC-3)	[91]
Akas_KOR1_1	P_AS_B_JM	Akashiwo sanguinea	2011-10-28	Geoje, South Korea	34°59'37.47"N	128°40'28.46"E	Illumina MiSeq	V4	515F (5-GTGCCAGCMGCCGCGGTAA-3)	806R (5-GGACTACHVGGGTWTCTAAT-3)	This study
Alex_US_1	SF10	Alexandrium monilatum	2017-08-22	York River Estuary, VA, USA	37°15'00.0"N	76°29'24.0"W	Illumina MiSeq	V4-V5	515F-Y (5-GTGYCAGCMGCCGCGGTAA)	926R (5-CCGYCAATTYMTTTRAGTTT)	[28]
Alex_US_2	SF9	Alexandrium monilatum	2017-08-22	York River Estuary, VA, USA	37°13'48.0"N	76°27'00.0"W	Illumina MiSeq	V4-V5	515F-Y (5-GTGYCAGCMGCCGCGGTAA)	926R (5-CCGYCAATTYMTTTRAGTTT)	[28]
Phae_CHN1_h1	SFZZN3M1	Phaeocystis globosa	2017-03-23	Beibu Gulf, China	20°49'05.9"N	109°19'44.4"E	Illumina HiSeq	V3-V4	341F (5′-CCTAYGGGRBGCASCAG-3′)	806R (5′-GGACTACHVGGGTWTCTAAT-3′)	[92]
Phae_CHN1_h2	SFZZN3M2	Phaeocystis globosa	2017-03-23	Beibu Gulf, China	20°49'05.9"N	109°19'44.4"E	Illumina HiSeq	V3-V4	341F (5′-CCTAYGGGRBGCASCAG-3′)	806R (5′-GGACTACHVGGGTWTCTAAT-3′)	[92]
Phae_CHN1_h3	SFZZN3M3	Phaeocystis globosa	2017-03-23	Beibu Gulf, China	20°49'05.9"N	109°19'44.4"E	Illumina HiSeq	V3-V4	341F (5′-CCTAYGGGRBGCASCAG-3′)	806R (5′-GGACTACHVGGGTWTCTAAT-3′)	[92]
Phae_CHN2_h1	FLp1.1a.fastq	Phaeocystis globosa	2018-01-14	Beibu Gulf, China	21°42′35.0″N	108°35′12.0″E	Illumina HiSeq	V3-V4	341F (5′-CCTAYGGGRBGCASCAG-3′)	806R (5′-GGACTACHVGGGTWTCTAAT-3′)	[93]
Phae_CHN2_h2	FLp7.2a.fastq	Phaeocystis globosa	2018-01-14	Beibu Gulf, China	21°38′31.0″N	108°38′12.0″E	Illumina HiSeq	V3-V4	341F (5′-CCTAYGGGRBGCASCAG-3′)	806R (5′-GGACTACHVGGGTWTCTAAT-3′)	[93]

### Sheet: Supplementary Table 4
Supplementary Table 4. DNA sequence information for six phytoplankton species used in phylogenetic analysis in this study.
Species	Group	Region	Accesion number	Remark
Alexandrium catenella	Dinoflagellate	LSU	PV082660.1
Alexandrium pacificum	Dinoflagellate	LSU	PV082662.1
Gymnodinium catenatum	Dinoflagellate	LSU	PV082664.1
Cylindrotheca closterium	Diatom	LSU	AF289049.1
Pseudo-nitzschia pungens	Diatom	LSU	OM913202.1
Coscinodiscus granii	Diatom	LSU	MG835774.1	For C. granii, LSU sequences from the closely related species C. wailesii were used due to the absence of its own sequences.
